# Ancient whole genomes reveal regional selection during adaptation to Neolithic lifestyle in Western Eurasia

**DOI:** 10.64898/2026.07.15.738373

**Authors:** Miquel Àngel Schikora-Tamarit, Pablo Carrión, Simon Orozco-Arias, Aida Andrades Valtueña, Ana Ivanović, Christiana Lyn Scheib, Helja Kabral, Ivo Glynne Gut, Kristiina Tambets, Marta Gut, Marko Porčić, Sofija Stefanović, Vladimir Zhurov, Lepenski Vir consortium, Carles Lalueza-Fox, Miodrag Grbic, Toni Gabaldón

**Affiliations:** Barcelona Supercomputing Centre (BSC-CNS). Plaça Eusebi Güell, 1-3, 08034 Barcelona, Spain; Institute for Research in Biomedicine (IRB Barcelona), The Barcelona Institute of Science and Technology, Baldiri Reixac, 10, 08028 Barcelona, Spain; CIBER de Enfermedades Infecciosas, Instituto de Salud Carlos III, Madrid, Spain; Department of Archaeogenetics, Max Planck Institute for Evolutionary Anthropology, Leipzig, Germany; Institut de Biologia Evolutiva (CSIC - UPF), Barcelona, Spain; Max Planck-Harvard Research Center for the Archaeoscience of the Ancient Mediterranean, Leipzig, Germany; University of Belgrade, Faculty of Biology, Belgrade, Serbia; Estonian Biocentre, Institute of Genomics, University of Tartu, Tartu, Estonia; Centro Nacional de Análisis Genómico, Barcelona, Spain; Universitat de Barcelona, Barcelona, Spain; Laboratory for Bioarchaeology, Department of Archaeology, Faculty of Philosophy, University of Belgrade.; University of Western Ontario, Department of Biology, London, Canada; Natural Sciences Museum of Barcelona (MCNB), Barcelona, Spain; Department of Agriculture and Food Science, University of La Rioja, Logroño, Spain; University of Montenegro, Center for Interdisciplinary and Multidisciplinary Studies, Podgorica, Montenegro; Catalan Institution for Research and Advanced Studies (ICREA), Barcelona, Spain

**Author notes:** These authors share senior authorship and correspondence. Equal contribution (Miquel Àngel Schikora-Tamarit, Pablo Carrión). see authors and affiliations in **Consortia Information**.

## Abstract

The introduction of agriculture in Western Eurasia during the Mesolithic-Neolithic transition reshaped human lifestyle, demography and pathogen exposure. Yet, the associated selective pressures remain incompletely resolved because previous ancient DNA studies relied on targeted SNP panels and yielded non-overlapping results. Here, using high-coverage whole-genome data from 152 ancient individuals, including 12 newly sequenced genomes from the Iron Gates, we show that adaptation during this transition was geographically structured and involved selection of both Early Farmer and Hunter-Gatherer alleles. By combining scans of population differentiation, extended haplotype homozygosity, and adaptive admixture, we identify candidate loci under selection in ancestral and admixed populations. Extending the analysis beyond SNPs, we also detect differential copy-number variants, ancestry-associated shifts in transposable-element abundance, and an early Neolithic hepatitis B infection. Functional analyses including effects on gene expression suggested selection on immune, metabolic, reproductive, sensory, and behavioural processes. Taken together, our results reveal a broader and more regionally variable adaptive landscape than previously appreciated.
