## Supplementary Table 3 for "Ancient whole genomes reveal regional selection during adaptation to Neolithic lifestyle in Western Eurasia"

### Sheet: Sheet1
	GeneName	#CHROM	start	favoured_allele	end	study
0	APOM	6	31654829	-	31654829	Childebayeva_2022
1	BDNF	11	27662970	-	27662970	Childebayeva_2022
2	IGSF21	1	18230245	-	18230245	Childebayeva_2022
3	ILDR2	1	166941594	-	166941594	Childebayeva_2022
4	LMF1	16	947534	-	947534	Childebayeva_2022
5	MHC	6	33030461	-	33030461	Childebayeva_2022
6	PDE2A	11	72662993	-	72662993	Childebayeva_2022
7	CD82	11	44475002	-	44475002	Childebayeva_2022
8	MTHFR	1	11898666	-	11898666	Childebayeva_2022
9	NBPF3	1	21459575	-	21459575	Childebayeva_2022
10	FADS1	11	61569830	HG	61569830	Childebayeva_2022
11	SLC24A5	15	48134287	EF	48134287	Childebayeva_2022
12	JAK1	1	65341567	-	65341567	Childebayeva_2022
13	LEPR	1	65652146	HG	65652146	Childebayeva_2022
14	IL13	5	132660151	EF	132660151	Childebayeva_2022
15	HLA-A	6	29962409	EF	29962409	Childebayeva_2022
16	HLA-B	6	31359287	HG	31359287	Childebayeva_2022
17	HLA-DQB2	6	32790617	EF	32790617	Childebayeva_2022
18	CHRAC1	8	140519958	HG	140519958	Childebayeva_2022
19	BMP1	8	22163524	HG	22163524	Childebayeva_2022
20	SORBS1	10	95343766	EF	95343766	Childebayeva_2022
21	ELMO1	7	36870091	HG	36870091	Childebayeva_2022
22	HLA-E	6	30457244	HG	30461982	Davy_2023
23	HLA-DQB1	6	32627244	HG	32636160	Davy_2023
24	SLC24A5	15	48413169	EF	48434869	Davy_2023
25	BDNF	11	27679916	-	27679916	Le_2022_Neolithic
26	PTPRV	1	202143512	-	202143512	Le_2022_Neolithic
27	ENSA	1	150596411	-	150596411	Le_2022_Neolithic
28	MAF	16	80036594	HG	80036594	Le_2022_Neolithic
29	FTO/IRX3	16	54231250	-	54231250	Le_2022_Neolithic
30	FUT2	19	49206603	-	49206603	Le_2022_Neolithic
31	IL-1R family	2	102824201	-	102824201	Le_2022_Neolithic
32	FAM49B	8	130981907	-	130981907	Le_2022_Neolithic
33	CACNB1	17	37355093	-	37355093	Le_2022_Neolithic
34	PPIL2	22	22027348	-	22027348	Le_2022_Neolithic
35	SLC24A5	15	48233494	-	48633494	Irving-Pease_2024_Neolithic
36	SLC2A12	6	134192815	-	134829070	Irving-Pease_2024_Neolithic
37	FTH1	11	61264124	-	62263869	Irving-Pease_2024_Neolithic
38	SLC38A10	17	79055998	-	79469799	Irving-Pease_2024_Neolithic
39	CD6	11	60562850	-	61159993	Irving-Pease_2024_Neolithic
40	PPIAL4A	1	147576333	-	148018267	Irving-Pease_2024_Neolithic
41	ADH1B	4	100054570	-	100521443	Irving-Pease_2024_Neolithic
42	NYAP2	2	226448377	-	226848377	Irving-Pease_2024_Neolithic
43	DPF3	14	73102086	-	73504565	Irving-Pease_2024_Neolithic
44	BDNF	11	27418490	-	27933143	Irving-Pease_2024_Neolithic
45	KCNC4	1	110586660	-	111157709	Irving-Pease_2024_Neolithic
46	CLDND1	3	98038565	-	98438565	Irving-Pease_2024_Neolithic
47	PIK3R5	17	8655348	-	9223981	Irving-Pease_2024_Neolithic
48	LRRC6	8	133319098	-	133719098	Irving-Pease_2024_Neolithic
49	SENP7	3	100737908	-	101365506	Irving-Pease_2024_Neolithic
50	SMAD7	18	46132358	-	46550865	Irving-Pease_2024_Neolithic
51	PLA2G3	22	31356103	-	31756103	Irving-Pease_2024_Neolithic
52	NFKBIZ	3	101491814	-	101891814	Irving-Pease_2024_Neolithic
53	PPFIBP1	12	27574693	-	27974693	Irving-Pease_2024_Neolithic
