## Supplementary Table 4 for "Ancient whole genomes reveal regional selection during adaptation to Neolithic lifestyle in Western Eurasia"

### Sheet: Hoja 1
Gene_ID	Gene_name	Function
ENSG00000003056.9	M6PR	mannose-6-phosphate receptor, cation dependent
ENSG00000067334.14	DNTTIP2	deoxynucleotidyltransferase terminal interacting protein 2
ENSG00000103502.15	CDIPT	CDP-diacylglycerol--inositol 3-phosphatidyltransferase
ENSG00000125875.16	TBC1D20	TBC1 domain family member 20
ENSG00000134684.14	YARS1	tyrosyl-tRNA synthetase 1
ENSG00000148200.18	NR6A1	nuclear receptor subfamily 6 group A member 1
ENSG00000165802.24	NSMF	NMDA receptor synaptonuclear signaling and neuronal migration factor
ENSG00000178921.15	PFAS	phosphoribosylformylglycinamidine synthase
ENSG00000187658.7	C5orf52	chromosome 5 open reading frame 52
ENSG00000213593.12	TMX2	thioredoxin related transmembrane protein 2
ENSG00000268133.1	NA	novel protein
ENSG00000277781.2	MROH6	maestro heat like repeat family member 6
ENSG00000280951.3	SURF4	surfeit 4
ENSG00000005194.16	CIAPIN1	cytokine induced apoptosis inhibitor 1
ENSG00000077327.17	SPAG6	sperm associated antigen 6
ENSG00000105875.16	WDR91	WD repeat domain 91
ENSG00000130725.9	UBE2M	ubiquitin conjugating enzyme E2 M
ENSG00000135775.15	COG2	component of oligomeric golgi complex 2
ENSG00000158864.14	NDUFS2	NADH:ubiquinone oxidoreductase core subunit S2
ENSG00000166452.13	AKIP1	A-kinase interacting protein 1
ENSG00000179698.14	WDR97	WD repeat domain 97
ENSG00000188070.10	ZFTA	zinc finger translocation associated
ENSG00000250317.10	SMIM20	small integral membrane protein 20
ENSG00000276731.1	NA	killer cell immunoglobulin-like receptor, two domains, long cytoplasmic tail, 2
ENSG00000277800.3	TBX22	T-box transcription factor 22
ENSG00000283663.1	NA	novel transcript
ENSG00000008988.12	RPS20	ribosomal protein S20
ENSG00000095319.15	NUP188	nucleoporin 188
ENSG00000113716.14	HMGXB3	HMG-box containing 3
ENSG00000131697.19	NPHP4	nephrocystin 4
ENSG00000141564.16	RPTOR	regulatory associated protein of MTOR complex 1
ENSG00000158869.12	FCER1G	Fc epsilon receptor Ig
ENSG00000168275.16	COA6	cytochrome c oxidase assembly factor 6
ENSG00000184992.13	BRI3BP	BRI3 binding protein
ENSG00000188389.13	PDCD1	programmed cell death 1
ENSG00000257949.8	TEN1	TEN1 subunit of CST complex
ENSG00000276820.1	KIR2DL1	killer cell immunoglobulin like receptor, two Ig domains and long cytoplasmic tail 1
ENSG00000278247.2	GOLGA6L1	golgin A6 family like 1
ENSG00000284800.2	NA	novel transcript
ENSG00000034533.13	ASTE1	asteroid homolog 1
ENSG00000100991.13	TRPC4AP	transient receptor potential cation channel subfamily C member 4 associated protein
ENSG00000121940.18	CLCC1	chloride channel CLIC like 1
ENSG00000131979.21	GCH1	GTP cyclohydrolase 1
ENSG00000142539.9	NA	novel protein
ENSG00000160401.15	CFAP157	cilia and flagella associated protein 157
ENSG00000171307.20	ZDHHC16	zinc finger DHHC-type palmitoyltransferase 16
ENSG00000187068.3	C3orf70	chromosome 3 open reading frame 70
ENSG00000189159.17	JPT1	Jupiter microtubule associated homolog 1
ENSG00000260371.1	NA	novel protein
ENSG00000276996.2	SLC6A3	solute carrier family 6 member 3
ENSG00000278307.3	TAS2R19	taste 2 receptor member 19
ENSG00000285114.3	GSDMC	gasdermin C
ENSG00000058600.17	POLR3E	RNA polymerase III subunit E
ENSG00000103021.11	CFAP263	cilia and flagella associated protein 263
ENSG00000124733.5	MEA1	male-enhanced antigen 1
ENSG00000134153.11	EMC7	ER membrane protein complex subunit 7
ENSG00000144840.11	RABL3	RAB, member of RAS oncogene family like 3
ENSG00000163633.13	C4orf36	chromosome 4 open reading frame 36
ENSG00000175581.15	MRPL48	mitochondrial ribosomal protein L48
ENSG00000187624.9	LIAT1	ligand of ATE1
ENSG00000198301.13	SDAD1	SDA1 domain containing 1
ENSG00000266953.6	NA	novel protein, readthrough between GPI and PDCD2
ENSG00000277768.3	CCL3L3	C-C motif chemokine ligand 3 like 3
ENSG00000278787.4	UBR7	ubiquitin protein ligase E3 component n-recognin 7
ENSG00000285346.1	CTRB1	chymotrypsinogen B1
