## Supplementary Table 5 for "Ancient whole genomes reveal regional selection during adaptation to Neolithic lifestyle in Western Eurasia"

### Sheet: Sheet1
	Location
Superfamily	Germany	Ireland	Portugal
SINE/Alu	3	13	0
DNA/hAT-Charlie	0	1	0
LTR/ERV1	45	84	0
LTR/ERVK	11	28	2
LTR/ERVL	12	16	0
LINE/L1	5	21	0
DNA/Mariner	0	1	0
DNA/PiggyBac	1	3	0
SVA	1	3	0
DNA/Tigger	0	1	0
