## Supplementary Table 6 for "Ancient whole genomes reveal regional selection during adaptation to Neolithic lifestyle in Western Eurasia"

### Sheet: Sheet1
	type_genes	source	native	p_corrected	OR	term_size_fraction	non_redundant	name	description
0	DEL_HG	GO:MF	GO:0004984	0.0179469	43.5072	0.00370326		olfactory receptor activity	"Combining with an odorant and transmitting the signal from one side of the membrane to the other to initiate a change in cell activity in response to detection of smell." [GOC:bf, GOC:dph, GOC:sart, PMID:19135896, PMID:21041441]
1	DEL_HG	KEGG	KEGG:04740	0.00724679	34.6018	0.00462908	yes	Olfactory transduction	Olfactory transduction
2	DEL_HG	REAC	REAC:R-HSA-9752946	0.0133576	49.2204	0.00328515		Expression and translocation of olfactory receptors	Expression and translocation of olfactory receptors
3	DEL_HG	REAC	REAC:R-HSA-381753	0.0156473	46.5985	0.00346434		Olfactory Signaling Pathway	Olfactory Signaling Pathway
4	Fadm_overExp_Germany	KEGG	KEGG:00785	0.0351821	928.75	0.00056791	yes	Lipoic acid metabolism	Lipoic acid metabolism
5	Fadm_overExp_Portugal	CORUM	CORUM:5282	0.0499959	4180.75	5.978e-05	yes	CAS-SRC-FAK complex	CAS-SRC-FAK complex
6	Fadm_overExp_Portugal	REAC	REAC:R-HSA-3656225	0.000333272	1592.43	0.00023912	yes	Defective CHST6 causes MCDC1	Defective CHST6 causes MCDC1
7	Fadm_overExp_Portugal	REAC	REAC:R-HSA-3656243	0.000333272	1592.43	0.00023912		Defective ST3GAL3 causes MCT12 and EIEE15	Defective ST3GAL3 causes MCT12 and EIEE15
8	Fadm_overExp_Portugal	REAC	REAC:R-HSA-3656244	0.000333272	1592.43	0.00023912		Defective B4GALT1 causes B4GALT1-CDG (CDG-2d)	Defective B4GALT1 causes B4GALT1-CDG (CDG-2d)
9	Fadm_overExp_Portugal	REAC	REAC:R-HSA-2022857	0.00124855	734.813	0.00044835	yes	Keratan sulfate degradation	Keratan sulfate degradation
10	Fadm_overExp_Portugal	REAC	REAC:R-HSA-2022854	0.00448663	367.264	0.00083692		Keratan sulfate biosynthesis	Keratan sulfate biosynthesis
11	Fadm_overExp_Portugal	REAC	REAC:R-HSA-1638074	0.00746937	280.782	0.00107604		Keratan sulfate/keratin metabolism	Keratan sulfate/keratin metabolism
12	Fadm_overExp_Portugal	REAC	REAC:R-HSA-3560782	0.00971526	244.747	0.00122549		Diseases associated with glycosaminoglycan metabolism	Diseases associated with glycosaminoglycan metabolism
13	Fadm_underExp_Germany	CORUM	CORUM:7359	0.0498144	11150.3	5.978e-05	yes	TF-TFRC complex	TF-TFRC complex
14	Fadm_underExp_Germany	HP	HP:0012239	0.0498167	inf	2.989e-05	yes	Atransferrinemia	Absence of transferrin, a protein that transports iron, in the blood.
15	Fadm_underExp_Portugal	CORUM	CORUM:5282	0.0499155	4778.14	5.978e-05	yes	CAS-SRC-FAK complex	CAS-SRC-FAK complex
16	PCAdapt_overExp_EF	GO:CC	GO:0030659	0.0399829	78.9233	0.0367049		cytoplasmic vesicle membrane	"The lipid bilayer surrounding a cytoplasmic vesicle." [GOC:mah]
17	PCAdapt_overExp_EF	GO:CC	GO:0012506	0.0418509	77.672	0.0372728	yes	vesicle membrane	"The lipid bilayer surrounding any membrane-bounded vesicle in the cell." [GOC:mah, GOC:vesicle]
18	XPEHH_diffExp_EF	GO:CC	GO:0002116	0.0266329	142.748	0.00041846	yes	semaphorin receptor complex	"A stable binary complex of a semaphorin and a plexin, together forming a functional semaphorin receptor." [GOC:hjd, PMID:10934324, PMID:12367632, PMID:12613544]
19	XPEHH_diffExp_EF	GO:MF	GO:0017154	0.0458678	142.748	0.00041846		semaphorin receptor activity	"Combining with a semaphorin, and transmitting the signal from one side of the membrane to the other to initiate a change in cell activity." [GOC:mah, GOC:signaling, PMID:15239958]
20	XPEHH_diffExp_EF	KEGG	KEGG:05168	0.00163661	11.591	0.0147358	yes	Herpes simplex virus 1 infection	Herpes simplex virus 1 infection
21	XPEHH_diffExp_HG	GO:BP	GO:0050909	1.60882e-12	201.796	0.00170373		sensory perception of taste	"The series of events required for an organism to receive a gustatory stimulus, convert it to a molecular signal, and recognize and characterize the signal. Gustation involves the direct detection of chemical composition, usually through contact with chemoreceptor cells. This is a neurological process." [GOC:ai]
22	XPEHH_diffExp_HG	GO:BP	GO:0001580	2.41163e-12	363.022	0.0008967		detection of chemical stimulus involved in sensory perception of bitter taste	"The series of events required for a bitter taste stimulus to be received and converted to a molecular signal." [GOC:go_curators]
23	XPEHH_diffExp_HG	GO:BP	GO:0050913	6.35408e-12	309.204	0.00101626		sensory perception of bitter taste	"The series of events required to receive a bitter taste stimulus, convert it to a molecular signal, and recognize and characterize the signal. This is a neurological process." [GOC:ai]
24	XPEHH_diffExp_HG	GO:BP	GO:0050912	9.84534e-12	287.862	0.00107604		detection of chemical stimulus involved in sensory perception of taste	"The series of events involved in the perception of taste in which a gustatory chemical stimulus is received and converted into a molecular signal." [GOC:ai]
25	XPEHH_diffExp_HG	GO:BP	GO:0007606	8.00557e-08	48.0087	0.00636657		sensory perception of chemical stimulus	"The series of events required for an organism to receive a sensory chemical stimulus, convert it to a molecular signal, and recognize and characterize the signal. This is a neurological process." [GOC:ai]
26	XPEHH_diffExp_HG	GO:BP	GO:0050907	5.97025e-07	52.9682	0.00490196		detection of chemical stimulus involved in sensory perception	"The series of events in which a chemical stimulus is received and converted into a molecular signal as part of sensory perception." [GOC:ai, GOC:dos]
27	XPEHH_diffExp_HG	GO:BP	GO:0009593	2.38818e-06	43.0415	0.005978		detection of chemical stimulus	"The series of events in which a chemical stimulus is received by a cell and converted into a molecular signal." [GOC:jl]
28	XPEHH_diffExp_HG	GO:BP	GO:0050906	7.53093e-06	36.2358	0.00705404		detection of stimulus involved in sensory perception	"The series of events involved in sensory perception in which a sensory stimulus is received and converted into a molecular signal." [GOC:ai, GOC:dos, GOC:dph]
29	XPEHH_diffExp_HG	GO:BP	GO:0007600	2.79823e-05	17.7019	0.0194285		sensory perception	"The series of events required for an organism to receive a sensory stimulus, convert it to a molecular signal, and recognize and characterize the signal. This is a neurological process." [GOC:ai, GOC:dph]
30	XPEHH_diffExp_HG	GO:BP	GO:0051606	0.000123934	23.7593	0.010611		detection of stimulus	"The series of events in which a stimulus is received by a cell or organism and converted into a molecular signal." [GOC:add, GOC:ai, GOC:dph, GOC:mah]
31	XPEHH_diffExp_HG	GO:BP	GO:0050877	0.00415385	9.55017	0.0352104	yes	nervous system process	"An organ system process carried out by any of the organs or tissues of the neurological system." [GOC:ai, GOC:mtg_cardio]
32	XPEHH_diffExp_HG	GO:BP	GO:0007186	0.00814738	10.2159	0.0283955		G protein-coupled receptor signaling pathway	"The series of molecular signals initiated by a ligand binding to its receptor, in which the activated receptor promotes the exchange of GDP for GTP on the alpha-subunit of an associated heterotrimeric G-protein complex. The GTP-bound activated alpha-G-protein then dissociates from the beta- and gamma-subunits to further transmit the signal within the cell. The pathway begins with receptor-ligand…
33	XPEHH_diffExp_HG	GO:MF	GO:0033038	2.40464e-18	1237.52	0.00047824		bitter taste receptor activity	"Combining with soluble bitter compounds to initiate a change in cell activity. These receptors are responsible for the sense of bitter taste." [GOC:mah]
34	XPEHH_diffExp_HG	GO:MF	GO:0008527	5.94892e-17	707.026	0.00065758		taste receptor activity	"Combining with soluble compounds to initiate a change in cell activity. These receptors are responsible for the sense of taste." [GOC:dph]
35	XPEHH_diffExp_HG	GO:MF	GO:0004930	1.68051e-05	18.9693	0.0156026		G protein-coupled receptor activity	"Combining with an extracellular signal and transmitting the signal across the membrane by activating an associated G-protein; promotes the exchange of GDP for GTP on the alpha subunit of a heterotrimeric G-protein complex." [GOC:bf, Wikipedia:GPCR]
36	XPEHH_diffExp_HG	GO:MF	GO:0004888	0.00182267	9.95476	0.0291129		transmembrane signaling receptor activity	"Combining with an extracellular or intracellular signal and transmitting the signal from one side of the membrane to the other to initiate a change in cell activity or state as part of signal transduction." [GOC:go_curators, Wikipedia:Transmembrane_receptor]
37	XPEHH_diffExp_HG	GO:MF	GO:0052629	0.0180529	224.997	0.00032879		phosphatidylinositol-3,5-bisphosphate 3-phosphatase activity	"Catalysis of the reaction: 1-phosphatidyl-1D-myo-inositol 3,5-bisphosphate + H2O = 1-phosphatidyl-1D-myo-inositol 5-phosphate + phosphate + 2 H+." [PMID:19901554, RHEA:39019]
38	XPEHH_diffExp_HG	GO:MF	GO:0004438	0.0298106	168.732	0.00041846	yes	phosphatidylinositol-3-phosphate phosphatase activity	"Catalysis of the reaction: 1-phosphatidyl-1D-myo-inositol 3-phosphate + H2O = 1-phosphatidyl-1D-myo-inositol + phosphate." [EC:3.1.3.64]
39	XPEHH_diffExp_HG	GO:MF	GO:0052744	0.0343742	155.748	0.00044835		phosphatidylinositol monophosphate phosphatase activity	"Catalysis of the reaction: phosphatidyl-1D-myo-inositol monophosphate + H2O = phosphatidylinositol + phosphate." [GOC:ai]
40	XPEHH_diffExp_HG	GO:MF	GO:0106018	0.0343742	155.748	0.00044835		phosphatidylinositol-3,5-bisphosphate phosphatase activity	"Catalysis of the reaction: 1-phosphatidyl-1D-myo-inositol 3,5-bisphosphate + H2O = 1-phosphatidyl-1D-myo-inositol phosphate + phosphate." [GOC:hjd]
41	XPEHH_diffExp_HG	KEGG	KEGG:04742	6.39159e-13	145.329	0.00227164	yes	Taste transduction	Taste transduction
42	XPEHH_diffExp_HG	REAC	REAC:R-HSA-420499	7.94497e-16	471.252	0.00086681	yes	Class C/3 (Metabotropic glutamate/pheromone receptors)	Class C/3 (Metabotropic glutamate/pheromone receptors)
43	XPEHH_diffExp_HG	REAC	REAC:R-HSA-9717207	1.4789e-12	298.152	0.00104615		Sensory perception of sweet, bitter, and umami (glutamate) taste	Sensory perception of sweet, bitter, and umami (glutamate) taste
44	XPEHH_diffExp_HG	REAC	REAC:R-HSA-9717189	4.92269e-12	245.493	0.00122549		Sensory perception of taste	Sensory perception of taste
45	XPEHH_diffExp_HG	REAC	REAC:R-HSA-418594	1.63489e-07	35.0698	0.00860832	yes	G alpha (i) signalling events	G alpha (i) signalling events
46	XPEHH_diffExp_HG	REAC	REAC:R-HSA-500792	3.43796e-06	23.4508	0.0127033	yes	GPCR ligand binding	GPCR ligand binding
47	XPEHH_diffExp_HG	REAC	REAC:R-HSA-9709957	1.04461e-05	26.7896	0.00944524		Sensory Perception	Sensory Perception
48	XPEHH_diffExp_HG	REAC	REAC:R-HSA-388396	3.96608e-05	16.8956	0.0174558		GPCR downstream signalling	GPCR downstream signalling
49	XPEHH_diffExp_HG	REAC	REAC:R-HSA-372790	9.59194e-05	14.9854	0.0196078		Signaling by GPCR	Signaling by GPCR
50	iDAT_diffExp_EF_Ireland	GO:BP	GO:0016064	2.71912e-08	870.654	0.00585844		immunoglobulin mediated immune response	"An immune response mediated by immunoglobulins, whether cell-bound or in solution." [GO_REF:0000022, GOC:add, ISBN:0781735149]
51	iDAT_diffExp_EF_Ireland	GO:BP	GO:0019724	2.93575e-08	857.113	0.00594811		B cell mediated immunity	"Any process involved with the carrying out of an immune response by a B cell, through, for instance, the production of antibodies or cytokines, or antigen presentation to T cells." [GO_REF:0000022, GOC:add, ISBN:0781735149]
52	iDAT_diffExp_EF_Ireland	GO:BP	GO:0002449	6.12595e-07	460.877	0.01088		lymphocyte mediated immunity	"Any process involved in the carrying out of an immune response by a lymphocyte." [GO_REF:0000022, GOC:add, ISBN:0781735149]
53	iDAT_diffExp_EF_Ireland	GO:BP	GO:0002460	7.50196e-07	442.193	0.0113283		adaptive immune response based on somatic recombination of immune receptors built from immunoglobulin superfamily domains	"An immune response mediated by lymphocytes expressing specific receptors for antigen produced through a somatic diversification process that includes somatic recombination of germline gene segments encoding immunoglobulin superfamily domains. Recombined receptors for antigen encoded by immunoglobulin superfamily domains include T cell receptors and immunoglobulins (antibodies) produced by B cell…
54	iDAT_diffExp_EF_Ireland	GO:BP	GO:0002443	2.04672e-06	360.175	0.0138391		leukocyte mediated immunity	"Any process involved in the carrying out of an immune response by a leukocyte." [GO_REF:0000022, GOC:add, ISBN:0781735149]
55	iDAT_diffExp_EF_Ireland	GO:BP	GO:0002250	1.37003e-05	243.884	0.0202355		adaptive immune response	"An immune response mediated by cells expressing specific receptors for antigens produced through a somatic diversification process, and allowing for an enhanced secondary response to subsequent exposures to the same antigen (immunological memory)." [GO_REF:0000022, GOC:add, ISBN:0781735149]
56	iDAT_diffExp_EF_Ireland	GO:BP	GO:0002252	1.60744e-05	235.994	0.0208931		immune effector process	"Any process of the immune system that executes a component of an immune response. An effector immune process takes place after its activation." [GO_REF:0000022, GOC:add, ISBN:0781735149]
57	iDAT_diffExp_EF_Ireland	GO:CC	GO:0019814	1.51376e-09	1140.55	0.00451339		immunoglobulin complex	"A protein complex that in its canonical form is composed of two identical immunoglobulin heavy chains and two identical immunoglobulin light chains, held together by disulfide bonds and sometimes complexed with additional proteins. An immunoglobulin complex may be embedded in the plasma membrane or present in the extracellular space, in mucosal areas or other tissues, or circulating in the blood…
58	iDAT_diffExp_EF_Ireland	GO:MF	GO:0003823	3.90056e-09	1074.03	0.0047824		antigen binding	"Binding to an antigen, any substance which is capable of inducing a specific immune response and of reacting with the products of that response, the specific antibody or specifically sensitized T-lymphocytes, or both. Binding may counteract the biological activity of the antigen. Antigen binding by an MHC protein complex allows the antigen to be displayed to a T cell or NK cell." [GOC:jl, ISBN:0…
59	iDAT_diffExp_EF_Ireland	REAC	REAC:R-HSA-5690714	0.0126812	292.921	0.00176351		CD22 mediated BCR regulation	CD22 mediated BCR regulation
60	iDAT_diffExp_EF_Ireland	REAC	REAC:R-HSA-173623	0.0131174	287.862	0.0017934		Classical antibody-mediated complement activation	Classical antibody-mediated complement activation
61	iDAT_diffExp_EF_Ireland	REAC	REAC:R-HSA-2029481	0.0158889	260.828	0.00197274		FCGR activation	FCGR activation
62	iDAT_diffExp_EF_Ireland	REAC	REAC:R-HSA-166786	0.0163765	256.808	0.00200263		Creation of C4 and C2 activators	Creation of C4 and C2 activators
63	iDAT_diffExp_EF_Ireland	REAC	REAC:R-HSA-2168880	0.0168714	252.909	0.00203252		Scavenging of heme from plasma	Scavenging of heme from plasma
64	iDAT_diffExp_EF_Ireland	REAC	REAC:R-HSA-2730905	0.0168714	252.909	0.00203252		Role of LAT2/NTAL/LAB on calcium mobilization	Role of LAT2/NTAL/LAB on calcium mobilization
65	iDAT_diffExp_EF_Ireland	REAC	REAC:R-HSA-166663	0.0205408	228.61	0.00224175	yes	Initial triggering of complement	Initial triggering of complement
66	iDAT_diffExp_EF_Ireland	REAC	REAC:R-HSA-2029485	0.0233813	213.923	0.0023912		Role of phospholipids in phagocytosis	Role of phospholipids in phagocytosis
67	iDAT_diffExp_EF_Ireland	REAC	REAC:R-HSA-2871796	0.0245687	208.562	0.00245098		FCERI mediated MAPK activation	FCERI mediated MAPK activation
68	iDAT_diffExp_EF_Ireland	REAC	REAC:R-HSA-2871809	0.0245687	208.562	0.00245098		FCERI mediated Ca+2 mobilization	FCERI mediated Ca+2 mobilization
69	iDAT_diffExp_EF_Ireland	REAC	REAC:R-HSA-983695	0.0251733	205.981	0.00248087	yes	Antigen activates B Cell Receptor (BCR) leading to generation of second messengers	Antigen activates B Cell Receptor (BCR) leading to generation of second messengers
70	iDAT_diffExp_EF_Ireland	REAC	REAC:R-HSA-9664323	0.030273	187.421	0.00271999		FCGR3A-mediated IL10 synthesis	FCGR3A-mediated IL10 synthesis
71	iDAT_diffExp_EF_Ireland	REAC	REAC:R-HSA-2173782	0.0336971	177.426	0.00286944		Binding and Uptake of Ligands by Scavenger Receptors	Binding and Uptake of Ligands by Scavenger Receptors
72	iDAT_diffExp_EF_Ireland	REAC	REAC:R-HSA-977606	0.0351177	173.719	0.00292922		Regulation of Complement cascade	Regulation of Complement cascade
73	iDAT_diffExp_EF_Ireland	REAC	REAC:R-HSA-166658	0.0426569	157.283	0.00322812		Complement cascade	Complement cascade
74	iDAT_diffExp_EF_Ireland	REAC	REAC:R-HSA-9664407	0.0458758	151.545	0.00334768	yes	Parasite infection	Parasite infection
75	iDAT_diffExp_EF_Ireland	REAC	REAC:R-HSA-9664417	0.0458758	151.545	0.00334768		Leishmania phagocytosis	Leishmania phagocytosis
76	iDAT_diffExp_EF_Ireland	REAC	REAC:R-HSA-9664422	0.0458758	151.545	0.00334768		FCGR3A-mediated phagocytosis	FCGR3A-mediated phagocytosis
77	iDAT_diffExp_EF_Ireland	REAC	REAC:R-HSA-2029482	0.0483662	147.509	0.00343735	yes	Regulation of actin dynamics for phagocytic cup formation	Regulation of actin dynamics for phagocytic cup formation
78	iDAT_diffExp_EF_Portugal	HPA	HPA:0210871	0.00202553	inf	0.0286047	yes	Fallopian tube; ciliated cells (ciliary rootlets)[≥Low]	Fallopian tube; ciliated cells (ciliary rootlets)[≥Low]
79	iDAT_diffExp_HG_Germany	GO:BP	GO:0002399	3.0638e-13	1432.41	0.00038857		MHC class II protein complex assembly	"The aggregation, arrangement and bonding together of a set of components to form an MHC class II protein complex." [GOC:add, ISBN:0781735149, PMID:15771591]
80	iDAT_diffExp_HG_Germany	GO:BP	GO:0002503	3.0638e-13	1432.41	0.00038857		peptide antigen assembly with MHC class II protein complex	"The binding of a peptide to the antigen binding groove of an MHC class II protein complex." [GOC:add, ISBN:0781735149, PMID:15771591]
81	iDAT_diffExp_HG_Germany	GO:BP	GO:0002504	7.10476e-13	439.5	0.00104615		antigen processing and presentation of peptide or polysaccharide antigen via MHC class II	"The process in which an antigen-presenting cell expresses antigen (peptide or polysaccharide) on its cell surface in association with an MHC class II protein complex." [GOC:add, ISBN:0781735149, PMID:15531770, PMID:15771591, PMID:16153240]
82	iDAT_diffExp_HG_Germany	GO:BP	GO:0002396	3.30599e-12	835.45	0.00053802		MHC protein complex assembly	"The aggregation, arrangement and bonding together of a set of components to form an MHC protein complex." [GOC:add, ISBN:0781735149, PMID:15771591, PMID:15928678]
83	iDAT_diffExp_HG_Germany	GO:BP	GO:0002501	3.30599e-12	835.45	0.00053802		peptide antigen assembly with MHC protein complex	"The binding of a peptide to the antigen binding groove of an MHC protein complex." [GOC:add, ISBN:0781735149, PMID:15771591]
84	iDAT_diffExp_HG_Germany	GO:BP	GO:0019886	6.67489e-11	455.564	0.00083692		antigen processing and presentation of exogenous peptide antigen via MHC class II	"The process in which an antigen-presenting cell expresses a peptide antigen of exogenous origin on its cell surface in association with an MHC class II protein complex. The peptide antigen is typically, but not always, processed from a whole protein." [GOC:add, ISBN:0781735149, PMID:15771591]
85	iDAT_diffExp_HG_Germany	GO:BP	GO:0002495	1.60226e-10	385.431	0.00095648		antigen processing and presentation of peptide antigen via MHC class II	"The process in which an antigen-presenting cell expresses a peptide antigen on its cell surface in association with an MHC class II protein complex. The peptide antigen is typically, but not always, processed from a whole protein." [GOC:add, ISBN:0781735149, PMID:15531770, PMID:15771591]
86	iDAT_diffExp_HG_Germany	GO:BP	GO:0002478	4.86622e-10	313.106	0.00113582		antigen processing and presentation of exogenous peptide antigen	"The process in which an antigen-presenting cell expresses a peptide antigen of exogenous origin on its cell surface in association with an MHC protein complex. The peptide is typically a fragment of a larger exogenous protein which has been degraded within the cell." [GOC:add, ISBN:0781735149]
87	iDAT_diffExp_HG_Germany	GO:BP	GO:0019884	1.88398e-09	244.31	0.00140483		antigen processing and presentation of exogenous antigen	"The process in which an antigen-presenting cell expresses antigen (peptide or lipid) of exogenous origin on its cell surface in association with an MHC protein complex." [GOC:add, ISBN:0781735149, PMID:15771591, PMID:15928678]
88	iDAT_diffExp_HG_Germany	GO:BP	GO:0019882	3.92502e-09	115.823	0.00337757		antigen processing and presentation	"The process in which an antigen-presenting cell expresses antigen (peptide or lipid) on its cell surface in association with an MHC protein complex." [GO_REF:0000022, GOC:add, ISBN:0781735149, PMID:15771591, PMID:15928678]
89	iDAT_diffExp_HG_Germany	GO:BP	GO:0048002	1.73311e-08	164.11	0.00200263		antigen processing and presentation of peptide antigen	"The process in which an antigen-presenting cell expresses peptide antigen in association with an MHC protein complex on its cell surface, including proteolysis and transport steps for the peptide antigen both prior to and following assembly with the MHC protein complex. The peptide antigen is typically, but not always, processed from an endogenous or exogenous protein." [GOC:add, ISBN:0781735149…
90	iDAT_diffExp_HG_Germany	GO:BP	GO:0050870	5.16677e-05	40.6347	0.00750239		positive regulation of T cell activation	"Any process that activates or increases the frequency, rate or extent of T cell activation." [GOC:ai]
91	iDAT_diffExp_HG_Germany	GO:BP	GO:1903039	8.68458e-05	37.1216	0.00818986		positive regulation of leukocyte cell-cell adhesion	"Any process that activates or increases the frequency, rate or extent of leukocyte cell-cell adhesion." [GO_REF:0000058, GOC:BHF, GOC:rl, GOC:TermGenie, PMID:21106532]
92	iDAT_diffExp_HG_Germany	GO:BP	GO:0022407	0.000105525	25.2372	0.0145863		regulation of cell-cell adhesion	"Any process that modulates the frequency, rate or extent of attachment of a cell to another cell." [GOC:isa_complete]
93	iDAT_diffExp_HG_Germany	GO:BP	GO:0022409	0.000233372	31.2377	0.00968436		positive regulation of cell-cell adhesion	"Any process that activates or increases the rate or extent of cell adhesion to another cell." [GOC:isa_complete]
94	iDAT_diffExp_HG_Germany	GO:BP	GO:0051251	0.000246366	30.943	0.00977403		positive regulation of lymphocyte activation	"Any process that activates or increases the frequency, rate or extent of lymphocyte activation." [GOC:ai]
95	iDAT_diffExp_HG_Germany	GO:BP	GO:0002694	0.000295167	21.5858	0.0169775		regulation of leukocyte activation	"Any process that modulates the frequency, rate, or extent of leukocyte activation." [GOC:add]
96	iDAT_diffExp_HG_Germany	GO:BP	GO:0002696	0.000419179	28.1915	0.0107006		positive regulation of leukocyte activation	"Any process that activates or increases the frequency, rate, or extent of leukocyte activation." [GOC:add]
97	iDAT_diffExp_HG_Germany	GO:BP	GO:1903037	0.000524707	27.1016	0.0111191		regulation of leukocyte cell-cell adhesion	"Any process that modulates the frequency, rate or extent of leukocyte cell-cell adhesion." [GO_REF:0000058, GOC:BHF, GOC:rl, GOC:TermGenie, PMID:21106532]
98	iDAT_diffExp_HG_Germany	GO:BP	GO:0050867	0.000549942	26.8789	0.0112088		positive regulation of cell activation	"Any process that activates or increases the frequency, rate or extent of activation." [GOC:ai]
99	iDAT_diffExp_HG_Germany	GO:BP	GO:0050865	0.000550136	19.6256	0.0186215		regulation of cell activation	"Any process that modulates the frequency, rate or extent of cell activation, the change in the morphology or behavior of a cell resulting from exposure to an activating factor such as a cellular or soluble ligand." [GOC:ai]
100	iDAT_diffExp_HG_Germany	GO:BP	GO:0050863	0.000603409	26.444	0.0113881		regulation of T cell activation	"Any process that modulates the frequency, rate or extent of T cell activation." [GOC:ai]
101	iDAT_diffExp_HG_Germany	GO:BP	GO:0007159	0.000925745	24.5243	0.0122549		leukocyte cell-cell adhesion	"The attachment of a leukocyte to another cell via adhesion molecules." [GOC:go_curators]
102	iDAT_diffExp_HG_Germany	GO:BP	GO:0002250	0.00096062	18.0141	0.0202355		adaptive immune response	"An immune response mediated by cells expressing specific receptors for antigens produced through a somatic diversification process, and allowing for an enhanced secondary response to subsequent exposures to the same antigen (immunological memory)." [GO_REF:0000022, GOC:add, ISBN:0781735149]
103	iDAT_diffExp_HG_Germany	GO:BP	GO:0050778	0.00173951	16.4342	0.0221186		positive regulation of immune response	"Any process that activates or increases the frequency, rate or extent of the immune response, the immunological reaction of an organism to an immunogenic stimulus." [GOC:ai]
104	iDAT_diffExp_HG_Germany	GO:BP	GO:0045785	0.00242507	20.6812	0.0144668		positive regulation of cell adhesion	"Any process that activates or increases the frequency, rate or extent of cell adhesion." [GOC:go_curators]
105	iDAT_diffExp_HG_Germany	GO:BP	GO:0030155	0.00257485	15.4623	0.0234637		regulation of cell adhesion	"Any process that modulates the frequency, rate or extent of attachment of a cell to another cell or to the extracellular matrix." [GOC:mah]
106	iDAT_diffExp_HG_Germany	GO:BP	GO:0051249	0.0029945	19.9198	0.0150048		regulation of lymphocyte activation	"Any process that modulates the frequency, rate or extent of lymphocyte activation." [GOC:ai]
107	iDAT_diffExp_HG_Germany	GO:BP	GO:0042110	0.0059117	17.641	0.0168879		T cell activation	"The change in morphology and behavior of a mature or immature T cell resulting from exposure to a mitogen, cytokine, chemokine, cellular ligand, or an antigen for which it is specific." [GOC:mgi_curators, ISBN:0781735149]
108	iDAT_diffExp_HG_Germany	GO:BP	GO:0050776	0.00770676	13.0189	0.027708		regulation of immune response	"Any process that modulates the frequency, rate or extent of the immune response, the immunological reaction of an organism to an immunogenic stimulus." [GOC:ai]
109	iDAT_diffExp_HG_Germany	GO:BP	GO:0045321	0.00942865	12.6098	0.0285748		leukocyte activation	"A change in morphology and behavior of a leukocyte resulting from exposure to a specific antigen, mitogen, cytokine, cellular ligand, or soluble factor." [GOC:add]
110	iDAT_diffExp_HG_Germany	GO:BP	GO:0098609	0.00975572	12.5418	0.0287243		cell-cell adhesion	"The attachment of one cell to another cell via adhesion molecules." [GOC:dos]
111	iDAT_diffExp_HG_Germany	GO:BP	GO:0002684	0.0199874	11.1853	0.032072		positive regulation of immune system process	"Any process that activates or increases the frequency, rate, or extent of an immune system process." [GOC:add]
112	iDAT_diffExp_HG_Germany	GO:BP	GO:0001775	0.0243126	10.8384	0.0330583		cell activation	"A multicellular organismal process by which exposure to an activating factor such as a cellular or soluble ligand results in a change in the morphology or behavior of a cell." [GOC:mgi_curators]
113	iDAT_diffExp_HG_Germany	GO:BP	GO:0046649	0.0407558	12.4272	0.0237327		lymphocyte activation	"A change in morphology and behavior of a lymphocyte resulting from exposure to a specific antigen, mitogen, cytokine, chemokine, cellular ligand, or soluble factor." [GOC:mgi_curators, ISBN:0781735149]
114	iDAT_diffExp_HG_Germany	GO:CC	GO:0042613	6.84608e-17	1539.17	0.00044835		MHC class II protein complex	"A transmembrane protein complex composed of an MHC class II alpha and MHC class II beta chain, and with or without a bound peptide or polysaccharide antigen." [GOC:add, GOC:jl, ISBN:0120781859, PMID:15928678]
115	iDAT_diffExp_HG_Germany	GO:CC	GO:0042611	1.80808e-15	820.719	0.00065758		MHC protein complex	"A transmembrane protein complex composed of an MHC alpha chain and, in most cases, either an MHC class II beta chain or an invariant beta2-microglobin chain, and with or without a bound peptide, lipid, or polysaccharide antigen." [GOC:add, GOC:jl, ISBN:0781735149, PMID:15928678, PMID:16153240]
116	iDAT_diffExp_HG_Germany	GO:CC	GO:0098553	4.76967e-09	305.897	0.00092659		lumenal side of endoplasmic reticulum membrane	"The side (leaflet) of the plasma membrane that faces the lumen." [GOC:ab, GOC:dos]
117	iDAT_diffExp_HG_Germany	GO:CC	GO:0098576	2.0927e-08	220.86	0.00122549		lumenal side of membrane	"Any side (leaflet) of a membrane that faces the lumen of an organelle." [GOC:dos]
118	iDAT_diffExp_HG_Germany	GO:CC	GO:0012507	1.26822e-07	149.942	0.00173362		ER to Golgi transport vesicle membrane	"The lipid bilayer surrounding a vesicle transporting substances from the endoplasmic reticulum to the Golgi." [GOC:ai, GOC:ascb_2009, GOC:dph, GOC:tb]
119	iDAT_diffExp_HG_Germany	GO:CC	GO:0030669	3.09269e-07	124.129	0.00206241		clathrin-coated endocytic vesicle membrane	"The lipid bilayer surrounding a clathrin-coated endocytic vesicle." [GOC:mah]
120	iDAT_diffExp_HG_Germany	GO:CC	GO:0031902	5.0356e-07	60.8524	0.0050813		late endosome membrane	"The lipid bilayer surrounding a late endosome." [GOC:pz]
121	iDAT_diffExp_HG_Germany	GO:CC	GO:0045334	9.49879e-07	98.0276	0.00257054		clathrin-coated endocytic vesicle	"A clathrin-coated, membrane-bounded intracellular vesicle formed by invagination of the plasma membrane around an extracellular substance." [GOC:go_curators]
122	iDAT_diffExp_HG_Germany	GO:CC	GO:0030134	1.13033e-06	94.5181	0.00266021		COPII-coated ER to Golgi transport vesicle	"A vesicle with a coat formed of the COPII coat complex proteins. The COPII coat complex is formed by the Sec23p/Sec24p and the Sec13p/Sec31p heterodimers. COPII-associated vesicles transport proteins from the rough endoplasmic reticulum to the Golgi apparatus (anterograde transport)." [PMID:11252894, PMID:17499046, PMID:22160157, PMID:8004676, Wikipedia:COPII]
123	iDAT_diffExp_HG_Germany	GO:CC	GO:0032588	3.1483e-06	76.2958	0.00325801		trans-Golgi network membrane	"The lipid bilayer surrounding any of the compartments that make up the trans-Golgi network." [GOC:mah]
124	iDAT_diffExp_HG_Germany	GO:CC	GO:0030658	4.46226e-06	41.6623	0.00732305		transport vesicle membrane	"The lipid bilayer surrounding a transport vesicle." [GOC:mah]
125	iDAT_diffExp_HG_Germany	GO:CC	GO:0005765	5.19594e-06	28.0757	0.0131516		lysosomal membrane	"The lipid bilayer surrounding the lysosome and separating its contents from the cell cytoplasm." [GOC:ai]
126	iDAT_diffExp_HG_Germany	GO:CC	GO:0098852	5.19594e-06	28.0757	0.0131516		lytic vacuole membrane	"The lipid bilayer surrounding a lytic vacuole and separating its contents from the cytoplasm of the cell." [GOC:dos]
127	iDAT_diffExp_HG_Germany	GO:CC	GO:0030665	8.23574e-06	62.4353	0.00394548		clathrin-coated vesicle membrane	"The lipid bilayer surrounding a clathrin-coated vesicle." [GOC:mah]
128	iDAT_diffExp_HG_Germany	GO:CC	GO:0005774	9.94797e-06	25.4519	0.0144668		vacuolar membrane	"The lipid bilayer surrounding the vacuole and separating its contents from the cytoplasm of the cell." [GOC:ai]
129	iDAT_diffExp_HG_Germany	GO:CC	GO:0005770	1.86335e-05	32.4745	0.00932568		late endosome	"A prelysosomal endocytic organelle differentiated from early endosomes by lower lumenal pH and different protein composition. Late endosomes are more spherical than early endosomes and are mostly juxtanuclear, being concentrated near the microtubule organizing center." [NIF_Subcellular:nlx_subcell_20090702, PMID:11964142, PMID:2557062]
130	iDAT_diffExp_HG_Germany	GO:CC	GO:0010008	3.01343e-05	21.5078	0.0170373		endosome membrane	"The lipid bilayer surrounding an endosome." [GOC:mah]
131	iDAT_diffExp_HG_Germany	GO:CC	GO:0030662	5.89517e-05	41.4348	0.00585844		coated vesicle membrane	"The lipid bilayer surrounding a coated vesicle." [GOC:mah]
132	iDAT_diffExp_HG_Germany	GO:CC	GO:0030666	6.84344e-05	40.1656	0.00603778		endocytic vesicle membrane	"The lipid bilayer surrounding an endocytic vesicle." [GOC:mah]
133	iDAT_diffExp_HG_Germany	GO:CC	GO:0098797	7.83489e-05	18.5798	0.0196377		plasma membrane protein complex	"Any protein complex that is part of the plasma membrane." [GOC:dos]
134	iDAT_diffExp_HG_Germany	GO:CC	GO:0030136	9.31254e-05	37.6644	0.00642635		clathrin-coated vesicle	"A vesicle with a coat formed of clathrin connected to the membrane via one of the clathrin adaptor complexes." [GOC:mah, PMID:11252894]
135	iDAT_diffExp_HG_Germany	GO:CC	GO:0000139	0.000100604	17.878	0.020385		Golgi membrane	"The lipid bilayer surrounding any of the compartments of the Golgi apparatus." [GOC:mah]
136	iDAT_diffExp_HG_Germany	GO:CC	GO:0030133	0.000142889	22.7023	0.0132114		transport vesicle	"Any of the vesicles of the constitutive secretory pathway, which carry cargo from the endoplasmic reticulum to the Golgi, between Golgi cisternae, from the Golgi to the ER (retrograde transport) or to destinations within or outside the cell." [GOC:mah, PMID:22160157]
137	iDAT_diffExp_HG_Germany	GO:CC	GO:0000323	0.000191314	16.1858	0.0224474		lytic vacuole	"A vacuole that is maintained at an acidic pH and which contains degradative enzymes, including a wide variety of acid hydrolases." [GOC:krc]
138	iDAT_diffExp_HG_Germany	GO:CC	GO:0005764	0.000191314	16.1858	0.0224474	yes	lysosome	"A small lytic vacuole that has cell cycle-independent morphology found in most animal cells and that contains a variety of hydrolases, most of which have their maximal activities in the pH range 5-6. The contained enzymes display latency if properly isolated. About 40 different lysosomal hydrolases are known and lysosomes have a great variety of morphologies and functions." [GOC:mah, ISBN:019850…
139	iDAT_diffExp_HG_Germany	GO:CC	GO:0005802	0.00026036	30.3755	0.00792085		trans-Golgi network	"The network of interconnected tubular and cisternal structures located within the Golgi apparatus on the side distal to the endoplasmic reticulum, from which secretory vesicles emerge. The trans-Golgi network is important in the later stages of protein secretion where it is thought to play a key role in the sorting and targeting of secreted proteins to the correct destination." [GOC:vw, ISBN:081…
140	iDAT_diffExp_HG_Germany	GO:CC	GO:0005789	0.000346098	12.0621	0.0357484		endoplasmic reticulum membrane	"The lipid bilayer surrounding the endoplasmic reticulum." [GOC:mah]
141	iDAT_diffExp_HG_Germany	GO:CC	GO:0098827	0.000359218	11.9993	0.0359278		endoplasmic reticulum subcompartment	"A distinct region of the endoplasmic reticulum." [GOC:dos]
142	iDAT_diffExp_HG_Germany	GO:CC	GO:0042175	0.000401159	11.8144	0.0364658		nuclear outer membrane-endoplasmic reticulum membrane network	"The continuous network of membranes encompassing the nuclear outer membrane and the endoplasmic reticulum membrane." [GOC:bf, GOC:jl, GOC:mah, GOC:mcc, GOC:pr, GOC:vw]
143	iDAT_diffExp_HG_Germany	GO:CC	GO:0005773	0.000417858	14.3289	0.0252571		vacuole	"A closed structure, found only in eukaryotic cells, that is completely surrounded by unit membrane and contains liquid material. Cells contain one or several vacuoles, that may have different functions from each other. Vacuoles have a diverse array of functions. They can act as a storage organelle for nutrients or waste products, as a degradative compartment, as a cost-effective way of increasin…
144	iDAT_diffExp_HG_Germany	GO:CC	GO:0030659	0.0004211	11.7341	0.0367049		cytoplasmic vesicle membrane	"The lipid bilayer surrounding a cytoplasmic vesicle." [GOC:mah]
145	iDAT_diffExp_HG_Germany	GO:CC	GO:0012506	0.00047188	11.5473	0.0372728		vesicle membrane	"The lipid bilayer surrounding any membrane-bounded vesicle in the cell." [GOC:mah, GOC:vesicle]
146	iDAT_diffExp_HG_Germany	GO:CC	GO:0030135	0.000577964	25.6887	0.00932568		coated vesicle	"Small membrane-bounded organelle formed by pinching off of a coated region of membrane. Some coats are made of clathrin, whereas others are made from other proteins." [ISBN:0815316194]
147	iDAT_diffExp_HG_Germany	GO:CC	GO:0030139	0.000955292	23.1036	0.0103419		endocytic vesicle	"A membrane-bounded intracellular vesicle formed by invagination of the plasma membrane around an extracellular substance. Endocytic vesicles fuse with early endosomes to deliver the cargo for further sorting." [GOC:go_curators, PMID:19696797]
148	iDAT_diffExp_HG_Germany	GO:CC	GO:0098791	0.00158123	20.7633	0.0114778		Golgi apparatus subcompartment	"A compartment that consists of a lumen and an enclosing membrane, and is part of the Golgi apparatus." [GOC:dos]
149	iDAT_diffExp_HG_Germany	GO:CC	GO:0005768	0.0018984	11.2727	0.0318329		endosome	"A vacuole to which materials ingested by endocytosis are delivered." [ISBN:0198506732, PMID:19696797]
150	iDAT_diffExp_HG_Germany	GO:CC	GO:0031984	0.00202824	9.37563	0.0454627		organelle subcompartment	"A compartment that consists of a lumen and an enclosing membrane, and is part of an organelle." [GOC:mah, GOC:pz]
151	iDAT_diffExp_HG_Germany	GO:CC	GO:0098552	0.0023986	13.6874	0.0216105		side of membrane	"A cellular component consisting of one leaflet of a membrane bilayer and any proteins embedded or anchored in it or attached to its surface." [GOC:dos]
152	iDAT_diffExp_HG_Germany	GO:CC	GO:0005794	0.00323085	8.76112	0.0484816		Golgi apparatus	"A membrane-bound cytoplasmic organelle of the endomembrane system that further processes the core oligosaccharides (e.g. N-glycans) added to proteins in the endoplasmic reticulum and packages them into membrane-bound vesicles. The Golgi apparatus operates at the intersection of the secretory, lysosomal, and endocytic pathways." [ISBN:0198506732]
153	iDAT_diffExp_HG_Germany	GO:CC	GO:0098796	0.00672801	9.17911	0.0387673		membrane protein complex	"Any protein complex that is part of a membrane." [GOC:dos]
154	iDAT_diffExp_HG_Germany	GO:MF	GO:0032395	2.81624e-12	2652.94	0.00023912		MHC class II receptor activity	"Combining with an MHC class II protein complex and transmitting the signal from one side of the membrane to the other to initiate a change in cell activity." [GOC:add, GOC:signaling, ISBN:0781735149]
155	iDAT_diffExp_HG_Germany	GO:MF	GO:0023026	4.21694e-12	556.867	0.00071736		MHC class II protein complex binding	"Binding to a class II major histocompatibility complex." [GOC:mtg_signal, GOC:vw]
156	iDAT_diffExp_HG_Germany	GO:MF	GO:0023023	3.45407e-11	371.144	0.00098637		MHC protein complex binding	"Binding to a major histocompatibility complex." [GOC:mtg_signal, GOC:vw]
157	iDAT_diffExp_HG_Germany	GO:MF	GO:0042605	1.01436e-10	303.609	0.00116571		peptide antigen binding	"Binding to an antigen peptide." [GOC:add, GOC:jl, GOC:rv]
158	iDAT_diffExp_HG_Germany	GO:MF	GO:0003823	6.19221e-07	64.8234	0.0047824		antigen binding	"Binding to an antigen, any substance which is capable of inducing a specific immune response and of reacting with the products of that response, the specific antibody or specifically sensitized T-lymphocytes, or both. Binding may counteract the biological activity of the antigen. Antigen binding by an MHC protein complex allows the antigen to be displayed to a T cell or NK cell." [GOC:jl, ISBN:0…
159	iDAT_diffExp_HG_Germany	GO:MF	GO:0042277	8.09173e-06	41.4875	0.00735294		peptide binding	"Binding to a peptide, an organic compound comprising two or more amino acids linked by peptide bonds." [GOC:jl]
160	iDAT_diffExp_HG_Germany	GO:MF	GO:0140375	2.2527e-05	57.0247	0.00430416		immune receptor activity	"Receiving a signal and transmitting it in a cell to initiate an immune response." [PMID:31415752, Wikipedia:Immune_receptor]
161	iDAT_diffExp_HG_Germany	GO:MF	GO:0044877	0.0105746	9.36011	0.03805		protein-containing complex binding	"Binding to a macromolecular complex." [GOC:jl]
162	iDAT_diffExp_HG_Germany	HP	HP:4000019	0.000604933	inf	5.978e-05	yes	Anti-BP230 antibody positivity	The presence of autoantibodies (immunoglobulins) in the serum that react against BP230.
163	iDAT_diffExp_HG_Germany	HP	HP:4000020	0.000604933	inf	5.978e-05		Anti-BP180 antibody positivity	The presence of autoantibodies (immunoglobulins) in the serum that react against BP180.
164	iDAT_diffExp_HG_Germany	HP	HP:0000019	0.00181393	2785.75	8.967e-05	yes	Urinary hesitancy	Difficulty in beginning the process of urination.
165	iDAT_diffExp_HG_Germany	HP	HP:0033106	0.00362613	1392.83	0.00011956	yes	Elevated circulating D-dimer concentration	An increased concentration of D-dimers, a marker of fibrin degradation, in the blood circulation.
166	iDAT_diffExp_HG_Germany	HP	HP:0040224	0.00905664	696.375	0.00017934	yes	Abnormality of fibrinolysis	Clinical phenotype characterized by delayed bleeding accelerated break down of blood clot (fibrinolysis)
167	iDAT_diffExp_HG_Germany	HP	HP:0006896	0.0126732	557.083	0.00020923		Hypnopompic hallucination	Brief hallucinations that occur as you wake up in the morning, in a state that falls somewhere between dreaming and being fully awake.
168	iDAT_diffExp_HG_Germany	HP	HP:0002519	0.0217048	397.893	0.00026901	yes	Hypnagogic hallucination	Hypnagogic hallucinations are brief hallucinations that occur as you are falling asleep.
169	iDAT_diffExp_HG_Germany	HP	HP:0025233	0.0217048	397.893	0.00026901	yes	Sleep paralysis	An inability to move the body at the onset of sleep or upon awakening from sleep, lasting for seconds to a few minutes.
170	iDAT_diffExp_HG_Germany	HP	HP:5200296	0.0217048	397.893	0.00026901	yes	Abnormal hypnagogia	Abnormal transition of consciousness from wakefulness to sleep.
171	iDAT_diffExp_HG_Germany	HP	HP:5200299	0.0217048	397.893	0.00026901	yes	REM parasomnia	Parasomnia occurs during REM sleep.
172	iDAT_diffExp_HG_Germany	HP	HP:0002524	0.0331284	309.454	0.00032879	yes	Cataplexy	A sudden and transient episode of bilateral loss of muscle tone, often triggered by emotions.
173	iDAT_diffExp_HG_Germany	KEGG	KEGG:05310	5.29648e-10	397.738	0.00074725	yes	Asthma	Asthma
174	iDAT_diffExp_HG_Germany	KEGG	KEGG:05330	2.00016e-09	294.559	0.00095648	yes	Allograft rejection	Allograft rejection
175	iDAT_diffExp_HG_Germany	KEGG	KEGG:05332	3.21933e-09	265.079	0.00104615		Graft-versus-host disease	Graft-versus-host disease
176	iDAT_diffExp_HG_Germany	KEGG	KEGG:05320	4.96988e-09	240.96	0.00113582	yes	Autoimmune thyroid disease	Autoimmune thyroid disease
177	iDAT_diffExp_HG_Germany	KEGG	KEGG:04940	5.69776e-09	233.866	0.00116571	yes	Type I diabetes mellitus	Type I diabetes mellitus
178	iDAT_diffExp_HG_Germany	KEGG	KEGG:04672	8.4051e-09	214.884	0.00125538	yes	Intestinal immune network for IgA production	Intestinal immune network for IgA production
179	iDAT_diffExp_HG_Germany	KEGG	KEGG:05321	4.10475e-08	152.83	0.00170373		Inflammatory bowel disease	Inflammatory bowel disease
180	iDAT_diffExp_HG_Germany	KEGG	KEGG:05416	6.86898e-08	136.995	0.00188307	yes	Viral myocarditis	Viral myocarditis
181	iDAT_diffExp_HG_Germany	KEGG	KEGG:04612	1.01604e-07	126.104	0.00203252	yes	Antigen processing and presentation	Antigen processing and presentation
182	iDAT_diffExp_HG_Germany	KEGG	KEGG:05140	1.3609e-07	118.561	0.00215208	yes	Leishmaniasis	Leishmaniasis
183	iDAT_diffExp_HG_Germany	KEGG	KEGG:05150	2.18411e-07	107.323	0.00236131	yes	Staphylococcus aureus infection	Staphylococcus aureus infection
184	iDAT_diffExp_HG_Germany	KEGG	KEGG:05323	2.98399e-07	100.515	0.00251076	yes	Rheumatoid arthritis	Rheumatoid arthritis
185	iDAT_diffExp_HG_Germany	KEGG	KEGG:04658	3.56585e-07	96.8293	0.00260043		Th1 and Th2 cell differentiation	Th1 and Th2 cell differentiation
186	iDAT_diffExp_HG_Germany	KEGG	KEGG:04640	3.77868e-07	95.6598	0.00263032	yes	Hematopoietic cell lineage	Hematopoietic cell lineage
187	iDAT_diffExp_HG_Germany	KEGG	KEGG:05166	7.26334e-07	47.6856	0.00642635		Human T-cell leukemia virus 1 infection	Human T-cell leukemia virus 1 infection
188	iDAT_diffExp_HG_Germany	KEGG	KEGG:04659	7.58819e-07	82.6736	0.00301889		Th17 cell differentiation	Th17 cell differentiation
189	iDAT_diffExp_HG_Germany	KEGG	KEGG:05322	9.23114e-07	79.3571	0.00313845	yes	Systemic lupus erythematosus	Systemic lupus erythematosus
190	iDAT_diffExp_HG_Germany	KEGG	KEGG:05145	1.06397e-06	77.0388	0.00322812	yes	Toxoplasmosis	Toxoplasmosis
191	iDAT_diffExp_HG_Germany	KEGG	KEGG:04145	4.82672e-06	56.2124	0.00436394	yes	Phagosome	Phagosome
192	iDAT_diffExp_HG_Germany	KEGG	KEGG:04514	5.52387e-06	54.6552	0.0044835		Cell adhesion molecules	Cell adhesion molecules
193	iDAT_diffExp_HG_Germany	KEGG	KEGG:05164	6.71708e-06	52.474	0.00466284	yes	Influenza A	Influenza A
194	iDAT_diffExp_HG_Germany	KEGG	KEGG:05152	8.88129e-06	49.5089	0.00493185	yes	Tuberculosis	Tuberculosis
195	iDAT_diffExp_HG_Germany	KEGG	KEGG:05169	1.69779e-05	43.2566	0.00561932		Epstein-Barr virus infection	Epstein-Barr virus infection
196	iDAT_diffExp_HG_Germany	KEGG	KEGG:05168	0.00185451	16.0724	0.0147358		Herpes simplex virus 1 infection	Herpes simplex virus 1 infection
197	iDAT_diffExp_HG_Germany	REAC	REAC:R-HSA-202430	4.63323e-10	612.033	0.00053802		Translocation of ZAP-70 to Immunological synapse	Translocation of ZAP-70 to Immunological synapse
198	iDAT_diffExp_HG_Germany	REAC	REAC:R-HSA-202427	1.09867e-09	497.232	0.00062769		Phosphorylation of CD3 and TCR zeta chains	Phosphorylation of CD3 and TCR zeta chains
199	iDAT_diffExp_HG_Germany	REAC	REAC:R-HSA-389948	1.42106e-09	467.969	0.00065758	yes	Co-inhibition by PD-1	Co-inhibition by PD-1
200	iDAT_diffExp_HG_Germany	REAC	REAC:R-HSA-202433	1.27338e-08	284.031	0.00098637		Generation of second messenger molecules	Generation of second messenger molecules
201	iDAT_diffExp_HG_Germany	REAC	REAC:R-HSA-2132295	1.23837e-07	86.9087	0.00361669		MHC class II antigen presentation	MHC class II antigen presentation
202	iDAT_diffExp_HG_Germany	REAC	REAC:R-HSA-388841	4.35806e-07	132.421	0.00194285		Regulation of T cell activation by CD28 family	Regulation of T cell activation by CD28 family
203	iDAT_diffExp_HG_Germany	REAC	REAC:R-HSA-877300	2.42047e-06	92.3145	0.00271999		Interferon gamma signaling	Interferon gamma signaling
204	iDAT_diffExp_HG_Germany	REAC	REAC:R-HSA-202424	3.17307e-06	87.2292	0.00286944		Downstream TCR signaling	Downstream TCR signaling
205	iDAT_diffExp_HG_Germany	REAC	REAC:R-HSA-202403	8.97863e-06	70.2002	0.00352702		TCR signaling	TCR signaling
206	iDAT_diffExp_HG_Germany	REAC	REAC:R-HSA-913531	0.000396897	31.8568	0.00756217		Interferon Signaling	Interferon Signaling
207	iDAT_diffExp_HG_Germany	REAC	REAC:R-HSA-1280218	0.00805267	12.3469	0.0238821		Adaptive Immune System	Adaptive Immune System
208	iDAT_diffExp_HG_Germany	WP	WP:WP4217	7.764e-08	81.9049	0.00382592		Ebola virus infection in host	Ebola virus infection in host
209	iDAT_diffExp_HG_Germany	WP	WP:WP2328	6.76632e-07	101.807	0.00248087		Allograft rejection	Allograft rejection
210	iDAT_diffExp_HG_Germany	WP	WP:WP5346	0.00122569	87.0783	0.00158417	yes	8p23 1 copy number variation syndrome	8p23 1 copy number variation syndrome
211	iDAT_diffExp_HG_Germany	WP	WP:WP4884	0.0140972	154.685	0.0005978		Pathogenesis of SARS CoV 2 mediated by nsp9 nsp10 complex	Pathogenesis of SARS CoV 2 mediated by nsp9 nsp10 complex
212	iDAT_diffExp_HG_Portugal	CORUM	CORUM:1296	0.0498159	33453	5.978e-05	yes	DCP1A-DCP2 Decapping complex	DCP1A-DCP2 Decapping complex
